# Application of a GRF-GIF chimera enhances plant regeneration for genome editing in tomato

**DOI:** 10.1101/2024.12.20.628945

**Authors:** Gwen Swinnen, Eléonore Lizé, Miguel Loera Sánchez, Stéphanie Stolz, Sebastian Soyk

## Abstract

Genome editing has become a routine tool for functionally characterizing plant and animal genomes. However, stable genome editing in plants remains limited by the time- and labor-intensive process of generating transgenic plants, as well as by the efficient isolation of desired heritable edits. In this study, we evaluated the impact of the morphogenic regulator *GRF-GIF* on plant regeneration and genome editing outcomes in tomato. We demonstrate that expressing a tomato *GRF-GIF* chimera reliably accelerates the onset of shoot regeneration from callus tissue culture by approximately one month and nearly doubles the number of recovered transgenic plants. Consequently, the *GRF-GIF* chimera enables the recovery of a broader range of edited haplotypes and simplifies the isolation of mutants harboring heritable edits, but without markedly interfering with plant growth and development. Based on these findings, we outline strategies that employ basic or advanced diagnostic pipelines for efficient isolation of single and higher-order mutants in tomato. Our work represents a technical advantage for tomato transformation and genome editing, with potential applications across other Solanaceae species.
