## Supplementary Tables for "Application of a GRF-GIF chimera enhances plant regeneration for genome editing in tomato"

### Sheet: S1-ICE
Table S1: Summary of ICE results at SFT target region.
T0	mutation efficiency (%)	R2	INDEL frequencies
sftCR T0-1	100	0.8	78% -76bp, 16% -40bp, 4% -1bp, 2% -2bp
sftCR T0-2A	99	0.86	67% +1bp, 20% -2bp, 12% -12bp, 1% WT
sftCR T0-2B	100	0.93	51% -12bp, 49% +1bp
sftCR T0-3	100	0.68	61% +1bp, 34% -2bp, 4% -1bp, 1% +3bp
sftCR T0-4	100	0.94	100% -163bp
sftCR T0-5	75	0.94	36% -6bp, 25% WT, 24% +1bp, 15% -5bp
sftCR T0-6	100	0.88	100% -122bp
sftCR T0-7	100	0.94	88% -111bp, 8% +1bp, 4% -113bp
sftCR T0-8	100	0.77	61% -1bp, 33% -7bp, 2% +1bp, 2% +1bp, 2% -6bp, 2% -3bp
sftCR T0-9	100	0.78	69% -110bp, 13% -111bp, 8% -9bp, 4% -112bp, 3% -115bp, 1% -11bp, 1% -3bp, 1% -10bp
sftCR T0-10	100	0.99	97% -111bp, 3% 113bp
sftCR T0-11A	97	0.72	70% +1bp, 22% -7bp, 3% -1bp; 3% WT, 1% +3bp, 1% -8bp
sftCR T0-11B	96	0.72	70% +1bp, 21% -7bp, 4% WT, 3% -1bp; 1% -8bp, 1% -7bp

### Sheet: S2-hapfreqs
Table S2: Haplotype frequencies (in %) at J2 and EJ2 target regions in control and SlGRF-GIF T0 transgenic plants quantified by SMAP.
gene name	gene id	haplotype id	haplotype type	WT-01	WT-02	Control-01	Control-02	Control-03	Control-04	Control-05	SlGRF-GIF-01	SlGRF-GIF-02	SlGRF-GIF-03	SlGRF-GIF-04	SlGRF-GIF-05	SlGRF-GIF-06	SlGRF-GIF-07	SlGRF-GIF-08	SlGRF-GIF-09	SlGRF-GIF-10	SlGRF-GIF-11	SlGRF-GIF-12	SlGRF-GIF-13
J2	Solyc12g038510	hap01	unmodified	94.06	89.2	92.8	1.52	0.51	44.4	0.2	2.17	32.94	0.55	0.5	0.09	1.46	4.76	0.13	10.81	1.69	3.16	1.77	8.06
J2	Solyc12g038510	hap02	in-frame	0	0.57	0	0	0.13	0	0	0.49	4.64	49.16	0.4	0.18	0.37	0.95	0.26	0.45	0	4.92	0	0
J2	Solyc12g038510	hap03	in-frame	0	0.57	0	0	0	0	0	0.1	0	0	0	0	0	0	0	20.72	0.17	0	0.08	0
J2	Solyc12g038510	hap04	in-frame	0	0	0	0	0	0	0	0	0.3	0	0.1	0	0	19.52	0	0	0	0	0	0
J2	Solyc12g038510	hap05	in-frame	0	0	0	0	0	0	0	0.1	0	0.55	0	0	0.12	15.71	0	0	0	0	0	0
J2	Solyc12g038510	hap06	out-of-frame	1.49	2.84	3.98	96	96	7.28	49.4	78	12.27	27.08	94.2	97.1	97.2	8.57	2.59	2.25	80.25	11.23	50.16	41.9
J2	Solyc12g038510	hap07	out-of-frame	2.98	2.84	0	0	1.67	0	0	0	0	9.94	0	0	0	0	0	4.06	1.69	75.75	0	12.91
J2	Solyc12g038510	hap08	out-of-frame	0	0	0.99	1.14	1.41	2.24	50.2	0	0	0	0	1.38	0	0	0	0	0.17	0	0	25.81
J2	Solyc12g038510	hap09	out-of-frame	0	2.84	0	0	0	1.68	0	0	0	0	2.1	0	0	0	0	0.9	1.52	1.05	47.72	9.68
J2	Solyc12g038510	hap10	out-of-frame	0	0	0	0	0	0	0	0.59	0.9	3.87	1.1	0.83	0.24	1.9	72.06	0	0	0	0	0
J2	Solyc12g038510	hap11	out-of-frame	0	0	0	0	0	0	0	0.2	0	3.87	0.2	0.18	0.12	1.9	24.84	0	0	0	0	0
J2	Solyc12g038510	hap12	out-of-frame	0	0.57	0.2	0.38	0	0	0	0	34.12	1.66	0	0.09	0	0.48	0.13	0.45	0.51	2.46	0	0
J2	Solyc12g038510	hap13	out-of-frame	0	0	0.4	0.38	0.26	44.4	0.2	0	0	0	0.4	0	0	0	0	0	0	0	0.08	0
J2	Solyc12g038510	hap14	out-of-frame	0	0	0	0	0	0	0	0	0	0	0	0	0	0	0	9.92	0	0.35	0	0
J2	Solyc12g038510	hap15	out-of-frame	0.75	0.57	0.4	0	0	0	0	0.49	0	0	0	0	0	0	0	46.38	0.34	0.7	0	1.61
J2	Solyc12g038510	hap16	out-of-frame	0.37	0	0	0.57	0	0	0	0	0.9	0	0	0	0	0	0	2.7	13.66	0.35	0.17	0
J2	Solyc12g038510	hap17	out-of-frame	0	0	1.19	0	0	0	0	17.78	0.3	2.21	0.7	0	0.37	0.95	0	1.35	0	0	0	0
J2	Solyc12g038510	hap18	out-of-frame	0	0	0	0	0	0	0	0	0.15	0	0.1	0	0	15.23	0	0	0	0	0	0
J2	Solyc12g038510	hap19	out-of-frame	0.37	0	0	0	0	0	0	0.1	0	1.1	0.1	0	0.12	30	0	0	0	0	0	0
J2	Solyc12g038510	hap20	out-of-frame	0	0	0	0	0	0	0	0	13.48	0	0.1	0.09	0	0	0	0	0	0	0	0
gene name	gene id	haplotype id	haplotype type	WT-01	WT-02	Control-01	Control-02	Control-03	Control-04	Control-05	SlGRF-GIF-01	SlGRF-GIF-02	SlGRF-GIF-03	SlGRF-GIF-04	SlGRF-GIF-05	SlGRF-GIF-06	SlGRF-GIF-07	SlGRF-GIF-08	SlGRF-GIF-09	SlGRF-GIF-10	SlGRF-GIF-11	SlGRF-GIF-12	SlGRF-GIF-13
EJ2	Solyc03g114840	hap01	unmodified	96.56	88.8	92.4	42.44	2.58	48.47	7.5	4.01	63.03	4.76	10.17	3.5	3.76	44.9	5.62	6.7	7.86	4.58	11.42	20.69
EJ2	Solyc03g114840	hap02	in-frame	0	0.78	0.4	3.03	3.6	0	0.21	0.76	0.62	0.87	0.21	0.13	0	0	21.06	14.7	16.4	0.89	1.39	5.17
EJ2	Solyc03g114840	hap03	in-frame	1.29	1.3	0.3	8.08	0.46	0.49	1.25	0.65	0.31	1.08	1.27	0.81	0.7	16.33	0.7	0.79	1.88	1.33	3.34	7.76
EJ2	Solyc03g114840	hap04	in-frame	0	0	0	0	0	0	1.88	0.33	0.39	0.65	1.91	33.56	0.42	6.12	4.21	0	0	0	0	12.07
EJ2	Solyc03g114840	hap05	in-frame	0	0	0	0	0.46	0	0	0.98	0.46	69.7	1.27	1.62	1.53	6.12	1.05	0	0	2.37	0	0
EJ2	Solyc03g114840	hap06	in-frame	0	0	1.11	0	0	0	0	43.1	0.54	2.17	0.64	0.94	0.42	6.12	0.7	1.44	0	0	0	0
EJ2	Solyc03g114840	hap07	in-frame	0	0	0.81	5.05	45.62	0.74	1.46	0	0	3.46	0	0	0	0	0	0	0	1.04	0	0
EJ2	Solyc03g114840	hap08	in-frame	0	0	0.4	6.06	0.55	48.12	1.46	0	0	0	3.39	0	0	0	0	0	0	0	3.62	0
EJ2	Solyc03g114840	hap09	in-frame	0.43	1.04	0	0	0.37	0	0	0	0	2.38	0	0	0	0	0	0.66	0.51	41.28	1.95	2.58
EJ2	Solyc03g114840	hap10	in-frame	0	0.26	0.5	0	0	0	0	0.33	0	0	0	0	0	0	0	11.95	0.17	0.15	1.11	2.58
EJ2	Solyc03g114840	hap11	out-of-frame	0.86	1.56	1.31	2.02	0.64	0	0	1.95	0.15	3.03	1.48	0.81	0	0	59.62	28.73	2.05	45.12	3.06	11.2
EJ2	Solyc03g114840	hap12	out-of-frame	0	1.56	0.81	2.02	0	0	0	0.33	0.39	0	0	0.13	0	0	0	32.8	23.77	1.48	2.51	5.17
EJ2	Solyc03g114840	hap13	out-of-frame	0	0	0.81	6.06	0.92	0.31	80.44	0	0.08	0	0	2.7	0	0	0	0	0	0	0	9.48
EJ2	Solyc03g114840	hap14	out-of-frame	0	3.38	0	0	0	0	0	1.63	0.93	3.24	1.48	1.75	90.2	8.16	0.7	0	0	0	0	0
EJ2	Solyc03g114840	hap15	out-of-frame	0	0	0	0	0	0	2.92	1.08	0.7	1.73	2.33	38.7	0.97	4.08	2.1	0	0	0	0	8.62
EJ2	Solyc03g114840	hap16	out-of-frame	0	0	0	0	0	0.61	0	0.87	0.46	1.73	66.94	1.62	0.7	4.08	1.05	0	0	0	5.58	0
EJ2	Solyc03g114840	hap17	out-of-frame	0	0	0	5.05	0.09	0	0	0.54	17.25	1.08	1.06	0.4	0.14	0	0.7	0.13	0.51	0	0	0
EJ2	Solyc03g114840	hap18	out-of-frame	0.86	0.52	0	0	0	0.92	0	0	0	0	4.45	0	0	0	0	0.13	0.68	0.59	64.4	5.17
EJ2	Solyc03g114840	hap19	out-of-frame	0	0	0.5	8.08	44.6	0.31	1.88	0	0	1.52	0	0	0	0	0	0	1.03	0.3	0.28	0
EJ2	Solyc03g114840	hap20	out-of-frame	0	0	0.6	0	0	0	0	42.9	0.39	1.73	1.7	0.67	0.7	2.04	0.7	1.44	0	0	0	0
EJ2	Solyc03g114840	hap21	out-of-frame	0	0	0	0	0	0	1.04	0.22	0.08	0.43	0.85	12.12	0.14	2.04	1.05	0	0	0	0	3.45
EJ2	Solyc03g114840	hap22	out-of-frame	0	0	0	4.04	0	0	0	0.22	13.69	0.43	0.85	0.54	0.42	0	0.7	0	0.34	0	0	0
EJ2	Solyc03g114840	hap23	out-of-frame	0	0.52	0	4.04	0.09	0	0	0	0.39	0	0	0	0	0	0	0.13	22.73	0.44	0	4.31
EJ2	Solyc03g114840	hap24	out-of-frame	0	0.26	0	4.04	0	0	0	0.11	0.15	0	0	0	0	0	0	0.39	22.05	0.44	1.39	1.72

### Sheet: S3-mutfreqs
Table S3: Wilcoxon rank-sum test between haplotype type (unmodified, in-frame, out-of-frame) frequencies for J2 and EJ2 in control and SlGRF-GIF T0 transgenic plants.
gene name	gene id	haplotype type	W statistic	p.value	alternative hypothesis
J2	Solyc12g038510	unmodified	41	0.318279	two.sided
J2	Solyc12g038510	in-frame	25	0.288201	two.sided
J2	Solyc12g038510	out-of-frame	32	1	two.sided
EJ2	Solyc03g114840	unmodified	45.5	0.209466	two.sided
EJ2	Solyc03g114840	in-frame	33	1	two.sided
EJ2	Solyc03g114840	out-of-frame	20	0.23589	two.sided

### Sheet: S4-primers
Table S4: Primers used in this study.
primer id	primer name	sequence (5'-to-3')	purpose
P500	PcUBQ-pro5u_F	ttgaagacaaGGAGaaaaattacggatatgaatataggc	PcUbi cloning
P501	PcUBQ-pro5u_R	ttgaagacaaCATTgctgcacatacataacatatcaag	PcUbi cloning
P1260	GRF4a-CDS1-F	ttgaagacaaAATGGCGGCGGAGAATGG	SlGRF4 cloning
P1261	GRF4a-link-R	GGCAGCGGCCGCAGCATCGTTTGGGGAACAAG	SlGRF4 cloning
P1262	GIF1a-link-F	GCGGCCGCTGCCATGCAGCAGCACCTGATGC	SlGIF cloning
P1263	GIF1a-CDS1-R	ttgaagacaaAAGCTCAATCCTCAGAAGCTTTCAG	SlGIF cloning
P502	Pea3A-3uterm_F	ttgaagacaaGCTTcaggcctcccagctttc	Pea3At cloning
P503	Pea3A-3uterm_R	ttgaagacaaAGCGaagcctatactgtacttaacttg	Pea3At cloning
P1658	RUBY-ORF-CDS1_F	ttgaagacaaAATGgatcatgcgaccctcg	RUBY cloning
P1659	RUBY-ORF-CDS1_R	ttgaagacaaAAGCTCActatcactggaggcttg	RUBY cloning
P1660	AtHSP18.2-3uterm_F	ttgaagacaaGCTTatatgaagatgaagatgaaatatttgg	AtHSP18.2t cloning
P1661	AtHSP18.2-3uterm_R	ttgaagacaaAGCGcttatctttaatcatattccatagtc	AtHSP18.2t cloning
P126	126_pUBQ10-pro5U-F	ttgaagacaaGGAGgtcaactaccccaatttaaatttta	SlUbi10 cloning
P150	150_pUBQ10-pro5U-R	ttgaagacaaCATTCTGcaaaattcataaaaacaacaatc	SlUbi10 cloning
P26	CR_universal-R	TGTGGTCTCAAGCGTAATGCCAACTTTGTAC	gRNA cloning (universal R)
P1890	RUBY_TDNA-F	AGAAGATTTTCTCCAAGAAGCCGA	RUBY genotyping
P1891	RUBY_TDNA-R	ATAATGAGCACGCCATCATTCTTG	RUBY genotyping
P367	SFT-CONF-F	ATGACAGCAAAAGGTGCTACC	SFT genotyping
P368	SFT-CONF-R	CATCAGGGTCCACCATAACC	SFT genotyping
P2219	SFT_CR_bc_F	GTGACCAAGTTCATGCTATGACAGCAAAAGGTGCTACC	SFT amplicon seq
P2220	SFT_CR_bc_R	GTCGGAGTCAACGGATTGGTACGTAGGTCATCTCCTCC	SFT amplicon seq
P943	J2_bc-F	GTGACCAAGTTCATGCTATATTGAATCGTGTGATTGTCTC	J2 amplicon seq
P944	J2_bc-R	GTCGGAGTCAACGGATTTAACTTTCTTCAAAGATGCATCC	J2 amplicon seq
P945	EJ2_bc-F	GTGACCAAGTTCATGCTAATATGGTCCTTATGTCCAACC	EJ2 amplicon seq
P946	EJ2_bc-R	GTCGGAGTCAACGGATTTAGCAAACTTATTGGGCTAGC	EJ2 amplicon seq
P612	SlUBIQ10_F	GAGAAAGCCCCTAATTTGAGTG	SlUBI-Cas9 genotyping
P809	Cas9_R	GTATATCTGCGCCGTGCTGTTC	SlUBI-Cas9 genotyping
P9	CR-MBP21-conf-F	ATATTGAATCGTGTGATTGTCTC	J2 genotyping
P10	CR-MBP21-conf-R	TAACTTTCTTCAAAGATGCATCC	J2 genotyping
P14	CR-LsMADS1-conf-F	AATATGGTCCTTATGTCCAACC	EJ2 genotyping
P15	CR-LsMADS1-conf-R	TAGCAAACTTATTGGGCTAGC	EJ2 genotyping

### Sheet: S5-gRNAs
Table S5: gRNAs used in this study.
gRNA id	gRNA name	gRNA sequence (5'-to-3')	primer sequence (5'-to-3')
G21	SFT-sgRNA-1	GAACGTGATCCTCTTGTTGT	tgtggtctcaATTGAACGTGATCCTCTTGTTGTgttttagagctagaaatagcaag
G22	SFT-sgRNA-2	AGAGATAGAGAAGTTAATAA	tgtggtctcaATTGAGAGATAGAGAAGTTAATAAgttttagagctagaaatagcaag
G23	SFT-sgRNA-3	ACGTTCTCTAGGCATGACGA	tgtggtctcaATTGACGTTCTCTAGGCATGACGAgttttagagctagaaatagcaag
G07	J2-sgRNA-1	AGCTCCTTCAACGTTCTCAA	TGTGGTCTCAATTAGCTCCTTCAACGTTCTCAAGTTTTAGAGCTAGAAATAGCAAG
G08	J2-sgRNA-2	ACATATTCTTGGAGAGGATT	TGTGGTCTCAATTACATATTCTTGGAGAGGATTGTTTTAGAGCTAGAAATAGCAAG
G05	EJ2-sgRNA-1	TTTGGGCACGTTAAGCTCGA	TGTGGTCTCAATTTTTGGGCACGTTAAGCTCGAGTTTTAGAGCTAGAAATAGCAAG
G06	EJ2-sgRNA-2	CCTTAAAGCAAATCAGGTCA	TGTGGTCTCAATTCCTTAAAGCAAATCAGGTCAGTTTTAGAGCTAGAAATAGCAAG

### Sheet: S6-vectors
Table S6: Vectors used in this study.
vector id	figure panel	name	SlGRF-GIF	RUBY	Cas	gRNAs	plant marker
pEL013	Fig. 1a	Control	NA	p2x35S::Ruby::hsp18.2t	NA	NA	pNos::NptII::ocst
pEL014	Fig. 1a	SlGRF-GIF	pPcUbi::SlGRF-GIF::pea3At	p2x35S::Ruby::hsp18.2t	NA	NA	pNos::NptII::ocst
pEL011	Fig. 2a	CR-SFT	pPcUbi::SlGRF-GIF::pea3At	p2x35S::Ruby::hsp18.2t	pSlUbi::Cas9-P2A-GFP::nost	3x AtU6::gRNA	pNos::NptII::ocst
pEL005	Fig. 3a	Control_CR-J2-EJ2	NA	NA	pSlUbi::Cas9-P2A-GFP::nost	4x AtU6::gRNA	pNos::NptII::ocst
pEL006	Fig. 3a	SlGRF-GIF_CR-J2-EJ2	pPcUbi::SlGRF-GIF::pea3At	NA	pSlUbi::Cas9-P2A-GFP::nost	4x AtU6::gRNA	pNos::NptII::ocst
